# PoxiPred: An artificial intelligence-based method for the prediction of potential antigens and epitopes to accelerate vaccine development efforts against poxviruses

**DOI:** 10.1101/2023.08.04.551871

**Authors:** Gustavo Sganzerla Martinez, Mansi Dutt, Anuj Kumar, David J. Kelvin

**Affiliations:** Department of Microbiology and Immunology, Faculty of Medicine, Dalhousie University, Halifax, Canada; Department of Pediatrics, IWK Health Center, Canadian Centre for Vaccinology CCfV, Halifax, Canada

**Keywords:** Poxviruses, Artificial Intelligence, Epitopes, T-cell

## Abstract

**Motivation:** *Poxviridae* is a family of large, complex, enveloped, and double-stranded DNA viruses. Members of this family are ubiquitous and well known to cause contagious diseases in humans and other types of animals as well. Despite significant progress in Artificial intelligence (AI) based methods, limited methods are available to predict the epitopes. In this study, we have proposed a unique method to predict the potential antigens and T-cell epitopes for multiple poxviruses.

**Results:** With PoxiPred, we developed an AI-based tool that was trained and tested with antigens and epitopes of *Poxviruses*. Our tool was able to locate 1,675 antigen proteins from 25 distinct *poxviruses*. From these antigenic proteins, PoxiPred also located 6,579 T-cell epitopes. PoxiPred is able to, on a single run, identify antigens and T-cell epitopes for poxviruses with one single input, i.e., the proteome file of any poxvirus.

**Availability:** The code that implements PoxiPred and the predicted antigens/T-cell epitopes is publicly available at https://github.com/gustavsganzerla/poxipred.
