## Supplementary Table 2 for "PoxiPred: An artificial intelligence-based method for the prediction of potential antigens and epitopes to accelerate vaccine development efforts against poxviruses"

### Sheet: Sheet1
Epitopes
		Train					Test
		Accuracy	Specificity	Recall	Precision	Loss	Accuracy	Specificity	Recall	Precision	Loss	Epochs
1	10	0.500057	1	0.000114	0.1	0.492214	0.5	1	0	0	0.621593	100
2		0.506765	1	0.013529	0.7	0.406405	0.5082	0.998969	0.017473	0.6	0.587974
3		0.523196	1	0.046385	0.9	0.368531	0.519487	0.99898	0.040112	0.591667	0.580427
1	25	0.505401	1	0.0108	0.7	0.353444	0.503074	0.99898	0.007185	0.55	0.569142
2		0.700928	1	0.401827	1	0.073519	0.688061	0.998969	0.377341	0.9975	0.395682
3		0.80755	0.999886	0.615183	0.999833	0.028656	0.765824	0.988776	0.543194	0.940396	0.408892
1	50	0.56396	1	0.127903	0.9	0.163809	0.568184	0.998969	0.137513	0.895455	0.41917
2		0.900867	1	0.801725	1	0.00165	0.827208	0.981633	0.672996	0.960404	0.329027
3		0.999943	1	0.999886	1	2.1e-05	0.93145	0.996928	0.86599	0.996532	0.090237
Antigens
		Train					Test
		Accuracy	Specificity	Recall	Precision	Loss	Accuracy	Specificity	Recall	Precision	Loss	Epochs
1	10	0.542857	1	0.085714	1	0.27382	0.533333	0.995238	0.071429	0.4875	0.616637	500
2		0.697884	1	0.395767	1	0.065661	0.680952	0.97619	0.385714	0.871985	0.986844
3		0.85873	1	0.71746	1	0.009175	0.788095	0.966667	0.609524	0.932477	1.19165
1	25	0.661111	1	0.322222	1	0.059489	0.65	0.995238	0.304762	0.885714	0.490774
2		0.933598	1	0.867196	1	0.000419	0.861905	0.985714	0.738095	0.9625	0.364647
3		0.983069	1	0.966138	1	3.4e-05	0.840476	0.97619	0.704762	0.958974	0.832513
1	50	0.747354	1	0.494709	1	0.014109	0.707143	0.990476	0.42381	0.933333	0.30011
2		0.953704	1	0.907407	1	7.2e-05	0.883333	0.985714	0.780952	0.957143	0.370044
3		1	1	1	1	1e-06	0.959524	0.995238	0.92381	0.995	0.066186
