## Supplementary Table 3 for "PoxiPred: An artificial intelligence-based method for the prediction of potential antigens and epitopes to accelerate vaccine development efforts against poxviruses"

### Sheet: Sheet1
Virus	total proteins	predicted antigens	total epitopes	epitope_1	epitope_2	epitope_3	epitope_4	epitope_5
Lumpyskin_156.fasta	156	59	230	59	53	47	38	33
Myxoma_158.fasta	158	52	230	60	57	48	36	29
Orf_130.fasta	130	57	219	55	52	46	40	26
Sealpox_119.fasta	119	48	232	53	51	58	44	36
Pseudocowpox_125.fasta	125	53	217	54	51	44	36	32
Sheeppox_147.fasta	147	55	224	58	53	43	38	32
Ectromelia_180.fasta	180	61	266	68	61	52	46	39
Squirrelpox_141.fasta	141	58	237	58	52	48	43	36
camelpox_261.fasta	261	107	320	93	81	68	44	34
Yabamonkey tumor virus_140.fasta	140	48	220	56	53	47	36	28
Tanapox_155.fasta	155	56	212	52	49	42	38	31
Swinepox_146.fasta	146	54	225	55	55	50	34	31
Turkeypox_170.fasta	170	40	245	60	57	49	44	35
Taterapox_220.fasta	220	89	282	84	71	59	39	29
Vaccinia_214.fasta	214	84	298	79	76	58	46	39
Variola_211.fasta	211	81	267	72	61	55	46	33
cowpox_214.fasta	214	87	315	80	75	63	52	45
Horsepox_228.fasta	228	84	302	84	77	62	49	30
Mpox_183.fasta	183	76	267	71	66	55	43	32
Molluscum_163.fasta	163	55	263	65	63	55	42	38
fowlpox_251.fasta	251	87	318	79	77	65	54	43
Bovine papular stomatitis_130.fasta	130	54	255	63	60	53	43	36
Canarypox_322.fasta	322	104	423	106	99	84	73	61
Volepox_204.fasta	204	77	286	72	68	60	48	38
Goatpox_149.fasta	149	49	226	55	48	46	41	36
	4517	1675	6579	1691	1566	1357	1093	882
